# Reassessing taxonomy and virulence in the *Fusobacterium nucleatum* group – Rebuttal of *Fusobacterium animalis* clades “*Fna* C1” and “*Fna* C2”, genome announcement for *Fusobacterium watanabei* and description of *Fusobacterium paranimalis* sp. nov

**DOI:** 10.1101/2025.03.20.644344

**Authors:** Audun Sivertsen, Diego Forni, Cristian Molteni, Joanna Bivand, Grete Dimmen, Manuela Sironi, Øyvind Kommedal

## Abstract

There is a considerable interest in the association between *Fusobacterium animalis* and colorectal cancer (CRC). Recently, it was suggested that this association is valid only for a distinct clade of *F. animalis* (*Fna* C2) and that *F. animalis* strains belonging to another clade (*Fna* C1) are only associated with the oral cavity. It was further suggested that this made *Fna* C1 a natural comparator when looking for candidate genes associated with the pathogenicity of *Fna* C2. Based on such comparisons, three candidate operons enriched in CRC were suggested to explain the strong colorectal tumor association of *F. animalis*.

In the present paper we show that major taxonomic errors invalidate the existence of two distinct clades of *F. animalis* and that *Fna* C1 is simply a rediscovery and misclassification of *Fusobacterium watanabei*. We further reassess the phylogenetic structure of the entire *Fusobacterium nucleatum* group encompassing *F. animalis* and all known closely related species and confirm the current taxonomy using contemporary phylogenetic principles. We also describe a novel *Fusobacterium* species more closely related to *F. animalis* than any other known species, for which we propose the name *Fusobacterium paranimalis* sp. nov..

We further searched for the three proposed candidate virulence operons of *F. animalis* across the entire *F. nucleatum* group and show that some or all of these are present in all other species except *F. watanabei*. We also observe considerable variability of Type 5 secretion systems (T5SS) by subtype and abundance across the *F. nucleatum* group.

**Importance:** It is known that *Fusobacterium animalis* is able to survive within colorectal tumors. Recently, it was proposed that only one “clade” of *Fusobacterium animalis* could be found in colorectal tumors, and that another “clade” within the same species was instead only found in the oral cavity, and that differences in gene content could explain the habitat difference. We here show that these “clades” are two separate species by sequencing the type strain of the oral cavity-associated species, which is *Fusobacterium watanabei*. We also revisit other related species within the “*Fusobacterium nucleatum* group” to confirm that they are separate species, exemplified by presenting a new species, *F. paranimalis* sp.nov., which genetically is more related to *F. animalis* than any other known species including *F. watanabei*. We look at gene content of the entire group, and conclude that known virulence genes cannot fully explain *F. animalis* cancer association.
