## Supplemental table 1 for "Reassessing taxonomy and virulence in the *Fusobacterium nucleatum* group – Rebuttal of *Fusobacterium animalis* clades “*Fna* C1” and “*Fna* C2”, genome announcement for *Fusobacterium watanabei* and description of *Fusobacterium paranimalis* sp. nov"

### Sheet: Ark1
Accession	Strain	Biosample_Accession	Genome_Accession	Species	Isolation_Source
GCA_037912275.1	KCOM1279	SAMN22215927	CP085045	F. animalis	Oral
GCA_037905245.1	KCOM1280	SAMN19767267	CP077150	F. animalis	Oral
GCA_037912025.1	KCOM1325	SAMN21582306	CP084163	F. animalis	Oral
GCA_037993075.1	KCOM1981	SAMN21582346	CP084118	F. animalis	Oral
GCA_037889275.1	KCOM2373	SAMN19767269	CP077147	F. animalis	Oral
GCA_037911975.1	KCOM2538	SAMN21582312	CP084153	F. animalis	Oral
GCA_037904725.1	KCOM2763	SAMN19767271	CP077145	F. animalis	Oral
GCA_037911955.1	KCOM2765	SAMN21582314	CP084151	F. animalis	Oral
GCA_037911945.1	KCOM2860	SAMN21582315	CP084150	F. animalis	Oral
GCA_037911935.1	KCOM2877	SAMN21582316	CP084149	F. animalis	Oral
GCA_037911925.1	KCOM2952	SAMN21582320	CP084144	F. animalis	Oral
GCA_037911915.1	KCOM2969	SAMN21582321	CP084143	F. animalis	Oral
GCA_037911905.1	KCOM3127	SAMN21582323	CP084141	F. animalis	Oral
GCA_037911885.1	KCOM3229	SAMN21582326	CP084138	F. animalis	Oral
GCA_037904595.1	KCOM3367	SAMN19767284	CP077130	F. animalis	Oral
GCA_037911875.1	KCOM3645	SAMN21582330	CP084134	F. animalis	Oral
GCA_037904575.1	KCOM3774	SAMN19767292	CP077122	F. animalis	Oral
GCA_037889045.1	SB001	SAMN15202564	CP056024	F. animalis	CRC
GCA_037889035.1	SB003	SAMN15202566	CP056022	F. animalis	CRC
GCA_037906355.1	SB008	SAMN21582177	CP084062	F. animalis	CRC
GCA_037889015.1	SB010	SAMN15202570	CP056015	F. animalis	CRC
GCA_037888995.1	SB012	SAMN15202572	CP056010	F. animalis	CRC
GCA_037888975.1	SB014	SAMN15202574	CP056006	F. animalis	CRC
GCA_037578015.1	SB017	SAMN22215921	JAJAVK000000000	F. animalis	CRC
GCA_037888955.1	SB018	SAMN15202577	CP056003	F. animalis	CRC
GCA_037904225.1	SB019	SAMN15202578	CP056002	F. animalis	CRC
GCA_037893335.1	SB020	SAMN15202579	CP056001	F. animalis	CRC
GCA_037897545.1	SB024	SAMN19765471	CP077192	F. animalis	CRC
GCA_037897535.1	SB025	SAMN19765472	CP077191	F. animalis	CRC
GCA_037897515.1	SB026	SAMN19765473	CP077190	F. animalis	CRC
GCA_037897505.1	SB027	SAMN19765474	CP077189	F. animalis	CRC
GCA_037897485.1	SB029	SAMN19765476	CP077185	F. animalis	CRC
GCA_037897425.1	SB031	SAMN19765478	CP077183	F. animalis	CRC
GCA_045159905.1	SB033	SAMN19765480	CP077181	F. animalis	CRC
GCA_037897415.1	SB034	SAMN19765481	CP077180	F. animalis	CRC
GCA_037896705.1	SB035	SAMN19765482	CP077178	F. animalis	CRC
GCA_045159915.1	SB036	SAMN19765483	CP077177	F. animalis	CRC
GCA_045159935.1	SB041	SAMN19765488	CP077173	F. animalis	CRC
GCA_045159945.1	SB043	SAMN19765490	CP077171	F. animalis	CRC
GCA_045159955.1	SB045	SAMN19765492	CP077169	F. animalis	CRC
GCA_045159985.1	SB050	SAMN19765497	CP077163	F. animalis	CRC
GCA_037911855.1	SB052	SAMN21582163	CP084079	F. animalis	CRC
GCA_037911845.1	SB053	SAMN21582164	CP084078	F. animalis	CRC
GCA_037911815.1	SB056	SAMN21582167	CP084073	F. animalis	CRC
GCA_037911025.1	SB058	SAMN21582168	CP084072	F. animalis	CRC
GCA_037906465.1	SB059	SAMN21582169	CP084065	F. animalis	CRC
GCA_037909675.1	SB060	SAMN21582170	CP084071	F. animalis	CRC
GCA_037908355.1	SB061	SAMN21582171	CP084070	F. animalis	CRC
GCA_037907055.1	SB062	SAMN21582172	CP084069	F. animalis	CRC
GCA_037906395.1	SB063	SAMN21582178	CP084064	F. animalis	CRC
GCA_037578025.1	SB067	SAMN22215920	JAJAVJ000000000	F. animalis	CRC
GCA_037889075.1	SB044	SAMN19765491	CP077195	F. canifelinum	CRC
GCF_000292935.1	ChDCF128	SAMN02469578	ALVD00000000	F. hwasookii	Oral
GCF_000455865.1	ChDCF145	SAMN02469579	ATKE00000000	F. hwasookii	Oral
GCF_001455145.1	ChDCF174	SAMN03263088	CP013331-CP013333	F. hwasookii	Oral
GCF_001455085.1	ChDCF206	SAMN03263145	CP013336-CP013337	F. hwasookii	Oral
GCF_001455105.1	ChDCF300	SAMN03263150	CP013334-CP013335	F. hwasookii	Oral
GCF_014217355.1	KCOM1249	SAMN15742258	CP060112-CP060113	F. hwasookii	Oral
GCF_014217375.1	KCOM1253	SAMN15742288	CP060115-CP060116	F. hwasookii	Oral
GCF_019551945.1	THCT14E2	SAMN18042969	CP071092	F. hwasookii	Gut
GCA_037900345.1	ATCC_25586	SAMN21582564	CP084110	F. nucleatum	Oral
GCA_037889285.1	KCOM1276	SAMN19767266	CP077152	F. nucleatum	Oral
GCA_037889325.1	KCOM1801	SAMN21582344	CP084119	F. nucleatum	Oral
GCA_037890135.1	KCOM2312	SAMN21582308	CP084158	F. nucleatum	Oral
GCA_037889255.1	KCOM2878	SAMN19767273	CP077143	F. nucleatum	Oral
GCA_037953125.1	KCOM2883	SAMN21582318	CP084147	F. nucleatum	Oral
GCA_037889235.1	KCOM2902	SAMN19767275	CP077141	F. nucleatum	Oral
GCA_037952305.1	KCOM2939	SAMN21582319	CP084146	F. nucleatum	Oral
GCA_037951365.1	KCOM2995	SAMN21582322	CP084142	F. nucleatum	Oral
GCA_037955445.1	KCOM3240	SAMN21582327	CP084137	F. nucleatum	Oral
GCA_037889175.1	KCOM3321	SAMN19767283	CP077131	F. nucleatum	Oral
GCA_037889315.1	KCOM3486	SAMN21582347	CP084117	F. nucleatum	Oral
GCA_037889385.1	KCOM3713	SAMN21582332	CP084132	F. nucleatum	Oral
GCA_037889375.1	KCOM3739	SAMN21582333	CP084131	F. nucleatum	Oral
GCA_037889125.1	KCOM3756	SAMN19767290	CP077124	F. nucleatum	Oral
GCA_037889005.1	SB011	SAMN15202571	CP056014	F. nucleatum	CRC
GCA_037889055.1	SB049	SAMN19765496	CP077164	F. nucleatum	CRC
NA	paranimalis	NA	NA	F. paranimalis sp. Nov.	Blood
GCA_037900625.1	ATCC_10953	SAMN21582562	CP084112	F. polymorphum	Oral
GCA_037899175.1	KCOM1001	SAMN19767293	CP077119	F. polymorphum	Oral
GCA_037898875.1	KCOM1002	SAMN19767294	CP077118	F. polymorphum	Oral
GCA_037898445.1	KCOM1232	SAMN19767295	CP077117	F. polymorphum	Oral
GCA_037899555.1	KCOM1250	SAMN19767263	CP077156	F. polymorphum	Oral
GCA_037577875.1	KCOM1254	SAMN22215924	JAJAVM000000000	F. polymorphum	Oral
GCA_037904495.1	KCOM1257	SAMN19767296	CP077116	F. polymorphum	Oral
GCA_037577915.1	KCOM1260	SAMN22215925	JAJAVN000000000	F. polymorphum	Oral
GCA_037906325.1	KCOM1267	SAMN19767264	CP077154	F. polymorphum	Oral
GCA_037898185.1	KCOM1271	SAMN19767297	CP077115	F. polymorphum	Oral
GCA_037897925.1	KCOM1272	SAMN19767298	CP077112	F. polymorphum	Oral
GCA_037905975.1	KCOM1274	SAMN19767265	CP077153	F. polymorphum	Oral
GCA_037897635.1	KCOM1275	SAMN19767299	CP077111	F. polymorphum	Oral
GCA_037897565.1	KCOM1278	SAMN19767300	CP077110	F. polymorphum	Oral
GCA_037897555.1	KCOM1281	SAMN19767301	CP077108	F. polymorphum	Oral
GCA_037912015.1	KCOM1330	SAMN21582307	CP084159	F. polymorphum	Oral
GCA_037912005.1	KCOM2446	SAMN21582309	CP084157	F. polymorphum	Oral
GCA_037904935.1	KCOM2500	SAMN19767270	CP077146	F. polymorphum	Oral
GCA_037911995.1	KCOM2510	SAMN21582310	CP084156	F. polymorphum	Oral
GCA_037911985.1	KCOM2517	SAMN21582311	CP084154	F. polymorphum	Oral
GCA_037911965.1	KCOM2594	SAMN21582313	CP084152	F. polymorphum	Oral
GCA_037904605.1	KCOM3036	SAMN19767278	CP077136	F. polymorphum	Oral
GCA_037911895.1	KCOM3210	SAMN21582325	CP084139	F. polymorphum	Oral
GCA_037906365.1	SB004	SAMN21582176	CP084063	F. polymorphum	CRC
GCA_037889025.1	SB005	SAMN15202567	CP056021	F. polymorphum	CRC
GCA_037893695.1	SB009	SAMN15202569	CP056017	F. polymorphum	CRC
GCA_037888985.1	SB013	SAMN15202573	CP056007	F. polymorphum	CRC
GCA_037888965.1	SB016	SAMN15202576	CP056004	F. polymorphum	CRC
GCA_037897495.1	SB028	SAMN19765475	CP077188	F. polymorphum	CRC
GCA_037893865.1	SB040	SAMN19765487	CP077174	F. polymorphum	CRC
GCA_045159975.1	SB047	SAMN19765494	CP077166	F. polymorphum	CRC
GCA_045159995.1	SB051	SAMN19765498	CP077160	F. polymorphum	CRC
GCA_037889355.1	KCOM1322	SAMN21582336	CP084128	F. pseudoperiodonticum	Oral
GCA_037889085.1	SB039	SAMN19765486	CP077196	F. pseudoperiodonticum	CRC
GCF_015552935.1	1001295B_180824_G3	SAMN15532534	JADNFS000000000	F. simiae	Gut
GCF_026089295.1	DSM19848	SAMN31056805	JAOXXL000000000	F. simiae	Monkey
GCF_028561705.1	Marseille-Q7035	SAMN32860343	JAQQTB000000000	F. simiae	Gut
GCF_000493815.1	W1481	SAMN02471857	AXUR00000000	F. simiae	Oral
GCA_037899945.1	KCOM1231	SAMN21582337	CP084127	F. vincentii	Oral
GCA_037911865.1	KCOM2931	SAMN21582339	CP084125	F. vincentii	Oral
GCA_037904615.1	KCOM2988	SAMN19767277	CP077139	F. vincentii	Oral
GCA_037904585.1	KCOM3370	SAMN19767285	CP077129	F. vincentii	Oral
GCA_037893545.1	SB015	SAMN15202575	CP056005	F. vincentii	CRC
GCA_037895375.1	SB037	SAMN19765484	CP077176	F. vincentii	CRC
GCA_045159925.1	SB038	SAMN19765485	CP077175	F. vincentii	CRC
GCA_045159965.1	SB046	SAMN19765493	CP077168	F. vincentii	CRC
GCA_037911835.1	SB054	SAMN21582165	CP084077	F. vincentii	CRC
GCA_037911825.1	SB055	SAMN21582166	CP084075	F. vincentii	CRC
GCA_965119615.1	CCUG74246	SAMEA117654132	OZ221964	F. watanabei	Oral
GCA_037953935.1	KCOM2013	SAMN19767268	CP077149	F. watanabei	Oral
GCA_037954595.1	KCOM2205	SAMN21582338	CP084126	F. watanabei	Oral
GCA_037889265.1	KCOM2847	SAMN19767272	CP077144	F. watanabei	Oral
GCA_037889245.1	KCOM2898	SAMN19767274	CP077142	F. watanabei	Oral
GCA_037889225.1	KCOM2907	SAMN19767276	CP077140	F. watanabei	Oral
GCA_037889215.1	KCOM3154	SAMN19767279	CP077135	F. watanabei	Oral
GCA_037577715.1	KCOM3157	SAMN22215926	JAJAVO000000000	F. watanabei	Oral
GCA_037889205.1	KCOM3164	SAMN19767280	CP077134	F. watanabei	Oral
GCA_037889345.1	KCOM3182	SAMN21582340	CP084124	F. watanabei	Oral
GCA_037975335.1	KCOM3187	SAMN21582324	CP084140	F. watanabei	Oral
GCA_037889195.1	KCOM3205	SAMN19767281	CP077133	F. watanabei	Oral
GCA_037889185.1	KCOM3208	SAMN19767282	CP077132	F. watanabei	Oral
GCA_037955165.1	KCOM3363	SAMN21582329	CP084135	F. watanabei	Oral
GCA_037889335.1	KCOM3412	SAMN21582341	CP084122	F. watanabei	Oral
GCA_037889165.1	KCOM3457	SAMN19767286	CP077128	F. watanabei	Oral
GCA_037889155.1	KCOM3503	SAMN19767287	CP077127	F. watanabei	Oral
GCA_037954885.1	KCOM3674	SAMN21582331	CP084133	F. watanabei	Oral
GCA_037889145.1	KCOM3685	SAMN19767288	CP077126	F. watanabei	Oral
GCA_037889135.1	KCOM3714	SAMN19767289	CP077125	F. watanabei	Oral
GCA_037889365.1	KCOM3758	SAMN21582334	CP084130	F. watanabei	Oral
GCA_037889115.1	KCOM3764	SAMN19767291	CP077123	F. watanabei	Oral
GCA_037889105.1	SB030	SAMN19765477	CP077184	F. watanabei	CRC
GCA_037889095.1	SB032	SAMN19765479	CP077182	F. watanabei	CRC
GCA_037889065.1	SB048	SAMN19765495	CP077165	F. watanabei	CRC
